# ECCFP: a consecutive full pass based bioinformatic analysis for eccDNA identification using Nanopore sequencing data

**DOI:** 10.1101/2025.05.13.653627

**Authors:** Tangxuan Zhang, Wang Li, Qingsong Zen, Jun Zhang, Biyuan Miao, Mengting Li, Juan Luo, Tianliang Liu, Shifu Chen, Shaogui Wan

## Abstract

It is commonly known that extrachromosomal circular DNA (eccDNA) has the potential as a molecular marker because of its close relationship with cancer progress and its prevalent existence in eukaryotic organisms. The mainstream technique of eccDNA detection is using high-throughput sequencing supported by bioinformatics analysis. Although these have various analysis pipelines for sequencing data, they are restricted by sequencing platforms or have shortcomings in accuracy and efficiency. To address these limitations, we design ECCFP, a bioinformatic analysis pipeline that detects eccDNAs amplified by rolling circle amplification (RCA) from long-read sequencing data and outputs eccDNA genomic coordinates and consensus sequences. This pipeline proposes a rigorous algorithm to retain all consecutive full passes derived from individual reads to obtain candidate eccDNAs, followed by systematic consolidation of candidate eccDNAs to detect unique eccDNAs. Using simulated datasets and experimental eccDNA sequencing datasets, we estimated ECCFP in several aspects and compared it with other existing pipelines. It exhibits a marked reduction in false positive rates compared with eccDNA_RCA_nanopore and superior sensitivity relative to CReSIL and FLED. Besides, inverse PCR and Sanger sequencing further validated the existence and accuracy of the position of detected eccDNAs by ECCFP. Collectively, ECCFP provides a more efficient choice for eccDNA detection from long-read sequencing data.
