## Supplement Table S1 for "ECCFP: a consecutive full pass based bioinformatic analysis for eccDNA identification using Nanopore sequencing data"

### Sheet: Supplementary table 1
Supplementary table 1. Example of read containing all consensus full passes
read_name	Nfullpass	start	end	chr_num	chr_start	chr_end	strand	candidate eccDNA
aa769309-4250-4f77-a169-856d3744fd8a	147	273	383	chr15	75649212	75649319	+	chr15:75649212-75649319(+)
aa769309-4250-4f77-a169-856d3744fd8a	147	385	503	chr15	75649214	75649329	+	chr15:75649212-75649319(+)
aa769309-4250-4f77-a169-856d3744fd8a	147	601	706	chr15	75649212	75649319	+	chr15:75649212-75649319(+)
aa769309-4250-4f77-a169-856d3744fd8a	147	707	811	chr15	75649212	75649321	+	chr15:75649212-75649319(+)
aa769309-4250-4f77-a169-856d3744fd8a	147	1134	1244	chr15	75649212	75649319	+	chr15:75649212-75649319(+)
aa769309-4250-4f77-a169-856d3744fd8a	147	1245	1363	chr15	75649212	75649329	+	chr15:75649212-75649319(+)
aa769309-4250-4f77-a169-856d3744fd8a	147	1479	1565	chr15	75649231	75649319	+	chr15:75649212-75649319(+)
aa769309-4250-4f77-a169-856d3744fd8a	147	1566	1672	chr15	75649212	75649319	+	chr15:75649212-75649319(+)
aa769309-4250-4f77-a169-856d3744fd8a	147	1673	1779	chr15	75649212	75649319	+	chr15:75649212-75649319(+)
aa769309-4250-4f77-a169-856d3744fd8a	147	1780	1888	chr15	75649212	75649319	+	chr15:75649212-75649319(+)
aa769309-4250-4f77-a169-856d3744fd8a	147	1889	1996	chr15	75649212	75649319	+	chr15:75649212-75649319(+)
aa769309-4250-4f77-a169-856d3744fd8a	147	1997	2115	chr15	75649212	75649329	+	chr15:75649212-75649319(+)
aa769309-4250-4f77-a169-856d3744fd8a	147	2534	2644	chr15	75649212	75649319	+	chr15:75649212-75649319(+)
aa769309-4250-4f77-a169-856d3744fd8a	147	2645	2752	chr15	75649212	75649319	+	chr15:75649212-75649319(+)
aa769309-4250-4f77-a169-856d3744fd8a	147	2753	2863	chr15	75649212	75649319	+	chr15:75649212-75649319(+)
aa769309-4250-4f77-a169-856d3744fd8a	147	2971	3076	chr15	75649212	75649319	+	chr15:75649212-75649319(+)
aa769309-4250-4f77-a169-856d3744fd8a	147	3077	3187	chr15	75649212	75649323	+	chr15:75649212-75649319(+)
aa769309-4250-4f77-a169-856d3744fd8a	147	3188	3289	chr15	75649218	75649319	+	chr15:75649212-75649319(+)
aa769309-4250-4f77-a169-856d3744fd8a	147	3290	3412	chr15	75649212	75649329	+	chr15:75649212-75649319(+)
aa769309-4250-4f77-a169-856d3744fd8a	147	3721	3832	chr15	75649212	75649319	+	chr15:75649212-75649319(+)
aa769309-4250-4f77-a169-856d3744fd8a	147	3833	3941	chr15	75649212	75649319	+	chr15:75649212-75649319(+)
aa769309-4250-4f77-a169-856d3744fd8a	147	3942	4048	chr15	75649212	75649319	+	chr15:75649212-75649319(+)
aa769309-4250-4f77-a169-856d3744fd8a	147	4049	4161	chr15	75649212	75649323	+	chr15:75649212-75649319(+)
aa769309-4250-4f77-a169-856d3744fd8a	147	4483	4585	chr15	75649212	75649319	+	chr15:75649212-75649319(+)
aa769309-4250-4f77-a169-856d3744fd8a	147	4586	4695	chr15	75649212	75649319	+	chr15:75649212-75649319(+)
aa769309-4250-4f77-a169-856d3744fd8a	147	4696	4804	chr15	75649212	75649319	+	chr15:75649212-75649319(+)
aa769309-4250-4f77-a169-856d3744fd8a	147	4805	4922	chr15	75649212	75649329	+	chr15:75649212-75649319(+)
aa769309-4250-4f77-a169-856d3744fd8a	147	5019	5128	chr15	75649212	75649319	+	chr15:75649212-75649319(+)
aa769309-4250-4f77-a169-856d3744fd8a	147	5129	5237	chr15	75649212	75649319	+	chr15:75649212-75649319(+)
aa769309-4250-4f77-a169-856d3744fd8a	147	5238	5345	chr15	75649212	75649319	+	chr15:75649212-75649319(+)
aa769309-4250-4f77-a169-856d3744fd8a	147	5346	5467	chr15	75649212	75649329	+	chr15:75649212-75649319(+)
aa769309-4250-4f77-a169-856d3744fd8a	147	5564	5670	chr15	75649212	75649319	+	chr15:75649212-75649319(+)
aa769309-4250-4f77-a169-856d3744fd8a	147	5671	5781	chr15	75649212	75649319	+	chr15:75649212-75649319(+)
aa769309-4250-4f77-a169-856d3744fd8a	147	5782	5888	chr15	75649212	75649319	+	chr15:75649212-75649319(+)
aa769309-4250-4f77-a169-856d3744fd8a	147	5889	6010	chr15	75649212	75649330	+	chr15:75649212-75649319(+)
aa769309-4250-4f77-a169-856d3744fd8a	147	6105	6219	chr15	75649212	75649319	+	chr15:75649212-75649319(+)
aa769309-4250-4f77-a169-856d3744fd8a	147	6220	6332	chr15	75649212	75649319	+	chr15:75649212-75649319(+)
aa769309-4250-4f77-a169-856d3744fd8a	147	6333	6456	chr15	75649212	75649329	+	chr15:75649212-75649319(+)
aa769309-4250-4f77-a169-856d3744fd8a	147	6873	6988	chr15	75649212	75649319	+	chr15:75649212-75649319(+)
aa769309-4250-4f77-a169-856d3744fd8a	147	6989	7095	chr15	75649212	75649319	+	chr15:75649212-75649319(+)
aa769309-4250-4f77-a169-856d3744fd8a	147	7204	7310	chr15	75649212	75649319	+	chr15:75649212-75649319(+)
aa769309-4250-4f77-a169-856d3744fd8a	147	7311	7420	chr15	75649212	75649321	+	chr15:75649212-75649319(+)
aa769309-4250-4f77-a169-856d3744fd8a	147	7852	7957	chr15	75649212	75649319	+	chr15:75649212-75649319(+)
aa769309-4250-4f77-a169-856d3744fd8a	147	7958	8064	chr15	75649212	75649319	+	chr15:75649212-75649319(+)
aa769309-4250-4f77-a169-856d3744fd8a	147	8065	8167	chr15	75649212	75649316	+	chr15:75649212-75649319(+)
aa769309-4250-4f77-a169-856d3744fd8a	147	8495	8603	chr15	75649212	75649319	+	chr15:75649212-75649319(+)
aa769309-4250-4f77-a169-856d3744fd8a	147	8604	8714	chr15	75649212	75649319	+	chr15:75649212-75649319(+)
aa769309-4250-4f77-a169-856d3744fd8a	147	8715	8822	chr15	75649212	75649319	+	chr15:75649212-75649319(+)
aa769309-4250-4f77-a169-856d3744fd8a	147	8823	8931	chr15	75649212	75649319	+	chr15:75649212-75649319(+)
aa769309-4250-4f77-a169-856d3744fd8a	147	8932	9039	chr15	75649212	75649319	+	chr15:75649212-75649319(+)
aa769309-4250-4f77-a169-856d3744fd8a	147	9040	9147	chr15	75649212	75649319	+	chr15:75649212-75649319(+)
aa769309-4250-4f77-a169-856d3744fd8a	147	9148	9267	chr15	75649212	75649329	+	chr15:75649212-75649319(+)
aa769309-4250-4f77-a169-856d3744fd8a	147	9363	9472	chr15	75649212	75649319	+	chr15:75649212-75649319(+)
aa769309-4250-4f77-a169-856d3744fd8a	147	9473	9578	chr15	75649212	75649315	+	chr15:75649212-75649319(+)
aa769309-4250-4f77-a169-856d3744fd8a	147	9579	9691	chr15	75649208	75649319	+	chr15:75649212-75649319(+)
aa769309-4250-4f77-a169-856d3744fd8a	147	9692	9801	chr15	75649212	75649319	+	chr15:75649212-75649319(+)
aa769309-4250-4f77-a169-856d3744fd8a	147	9802	9920	chr15	75649212	75649329	+	chr15:75649212-75649319(+)
aa769309-4250-4f77-a169-856d3744fd8a	147	10334	10442	chr15	75649212	75649319	+	chr15:75649212-75649319(+)
aa769309-4250-4f77-a169-856d3744fd8a	147	10443	10553	chr15	75649212	75649319	+	chr15:75649212-75649319(+)
aa769309-4250-4f77-a169-856d3744fd8a	147	10554	10660	chr15	75649212	75649319	+	chr15:75649212-75649319(+)
aa769309-4250-4f77-a169-856d3744fd8a	147	10661	10780	chr15	75649212	75649329	+	chr15:75649212-75649319(+)
aa769309-4250-4f77-a169-856d3744fd8a	147	11196	11304	chr15	75649212	75649319	+	chr15:75649212-75649319(+)
aa769309-4250-4f77-a169-856d3744fd8a	147	11305	11423	chr15	75649212	75649329	+	chr15:75649212-75649319(+)
aa769309-4250-4f77-a169-856d3744fd8a	147	11842	11948	chr15	75649212	75649319	+	chr15:75649212-75649319(+)
aa769309-4250-4f77-a169-856d3744fd8a	147	11949	12059	chr15	75649212	75649319	+	chr15:75649212-75649319(+)
aa769309-4250-4f77-a169-856d3744fd8a	147	12060	12182	chr15	75649212	75649329	+	chr15:75649212-75649319(+)
aa769309-4250-4f77-a169-856d3744fd8a	147	12608	12715	chr15	75649212	75649319	+	chr15:75649212-75649319(+)
aa769309-4250-4f77-a169-856d3744fd8a	147	12716	12815	chr15	75649216	75649319	+	chr15:75649212-75649319(+)
aa769309-4250-4f77-a169-856d3744fd8a	147	12816	12925	chr15	75649212	75649321	+	chr15:75649212-75649319(+)
aa769309-4250-4f77-a169-856d3744fd8a	147	13032	13139	chr15	75649212	75649319	+	chr15:75649212-75649319(+)
aa769309-4250-4f77-a169-856d3744fd8a	147	13140	13247	chr15	75649212	75649319	+	chr15:75649212-75649319(+)
aa769309-4250-4f77-a169-856d3744fd8a	147	13248	13356	chr15	75649212	75649319	+	chr15:75649212-75649319(+)
aa769309-4250-4f77-a169-856d3744fd8a	147	13357	13464	chr15	75649212	75649319	+	chr15:75649212-75649319(+)
aa769309-4250-4f77-a169-856d3744fd8a	147	13465	13574	chr15	75649212	75649319	+	chr15:75649212-75649319(+)
aa769309-4250-4f77-a169-856d3744fd8a	147	13575	13685	chr15	75649212	75649321	+	chr15:75649212-75649319(+)
aa769309-4250-4f77-a169-856d3744fd8a	147	13903	14011	chr15	75649212	75649319	+	chr15:75649212-75649319(+)
aa769309-4250-4f77-a169-856d3744fd8a	147	14012	14122	chr15	75649212	75649319	+	chr15:75649212-75649319(+)
aa769309-4250-4f77-a169-856d3744fd8a	147	14123	14230	chr15	75649212	75649319	+	chr15:75649212-75649319(+)
aa769309-4250-4f77-a169-856d3744fd8a	147	14231	14341	chr15	75649212	75649321	+	chr15:75649212-75649319(+)
aa769309-4250-4f77-a169-856d3744fd8a	147	14449	14560	chr15	75649212	75649322	+	chr15:75649212-75649319(+)
aa769309-4250-4f77-a169-856d3744fd8a	147	14561	14665	chr15	75649213	75649319	+	chr15:75649212-75649319(+)
aa769309-4250-4f77-a169-856d3744fd8a	147	14667	14772	chr15	75649213	75649319	+	chr15:75649212-75649319(+)
aa769309-4250-4f77-a169-856d3744fd8a	147	14983	15088	chr15	75649212	75649319	+	chr15:75649212-75649319(+)
aa769309-4250-4f77-a169-856d3744fd8a	147	15089	15205	chr15	75649212	75649329	+	chr15:75649212-75649319(+)
aa769309-4250-4f77-a169-856d3744fd8a	147	15303	15410	chr15	75649211	75649318	+	chr15:75649212-75649319(+)
aa769309-4250-4f77-a169-856d3744fd8a	147	15411	15518	chr15	75649211	75649319	+	chr15:75649212-75649319(+)
aa769309-4250-4f77-a169-856d3744fd8a	147	15519	15638	chr15	75649212	75649329	+	chr15:75649212-75649319(+)
aa769309-4250-4f77-a169-856d3744fd8a	147	15952	16059	chr15	75649212	75649319	+	chr15:75649212-75649319(+)
aa769309-4250-4f77-a169-856d3744fd8a	147	16060	16166	chr15	75649212	75649319	+	chr15:75649212-75649319(+)
aa769309-4250-4f77-a169-856d3744fd8a	147	16167	16275	chr15	75649212	75649319	+	chr15:75649212-75649319(+)
aa769309-4250-4f77-a169-856d3744fd8a	147	16276	16381	chr15	75649212	75649319	+	chr15:75649212-75649319(+)
aa769309-4250-4f77-a169-856d3744fd8a	147	16382	16489	chr15	75649212	75649319	+	chr15:75649212-75649319(+)
aa769309-4250-4f77-a169-856d3744fd8a	147	16490	16599	chr15	75649212	75649319	+	chr15:75649212-75649319(+)
aa769309-4250-4f77-a169-856d3744fd8a	147	16600	16708	chr15	75649212	75649319	+	chr15:75649212-75649319(+)
aa769309-4250-4f77-a169-856d3744fd8a	147	16709	16813	chr15	75649212	75649319	+	chr15:75649212-75649319(+)
aa769309-4250-4f77-a169-856d3744fd8a	147	16814	16923	chr15	75649212	75649323	+	chr15:75649212-75649319(+)
aa769309-4250-4f77-a169-856d3744fd8a	147	16924	17025	chr15	75649218	75649319	+	chr15:75649212-75649319(+)
aa769309-4250-4f77-a169-856d3744fd8a	147	17026	17144	chr15	75649212	75649329	+	chr15:75649212-75649319(+)
aa769309-4250-4f77-a169-856d3744fd8a	147	17456	17564	chr15	75649212	75649319	+	chr15:75649212-75649319(+)
aa769309-4250-4f77-a169-856d3744fd8a	147	17565	17672	chr15	75649212	75649319	+	chr15:75649212-75649319(+)
aa769309-4250-4f77-a169-856d3744fd8a	147	17673	17778	chr15	75649212	75649319	+	chr15:75649212-75649319(+)
aa769309-4250-4f77-a169-856d3744fd8a	147	17779	17885	chr15	75649212	75649319	+	chr15:75649212-75649319(+)
aa769309-4250-4f77-a169-856d3744fd8a	147	17886	18005	chr15	75649212	75649329	+	chr15:75649212-75649319(+)
aa769309-4250-4f77-a169-856d3744fd8a	147	18324	18430	chr15	75649212	75649319	+	chr15:75649212-75649319(+)
aa769309-4250-4f77-a169-856d3744fd8a	147	18431	18539	chr15	75649212	75649319	+	chr15:75649212-75649319(+)
aa769309-4250-4f77-a169-856d3744fd8a	147	18540	18734	chr15	75649212	75649319	+	chr15:75649212-75649319(+)
aa769309-4250-4f77-a169-856d3744fd8a	147	18735	18844	chr15	75649212	75649319	+	chr15:75649212-75649319(+)
aa769309-4250-4f77-a169-856d3744fd8a	147	18845	18951	chr15	75649212	75649319	+	chr15:75649212-75649319(+)
aa769309-4250-4f77-a169-856d3744fd8a	147	18952	19057	chr15	75649212	75649319	+	chr15:75649212-75649319(+)
aa769309-4250-4f77-a169-856d3744fd8a	147	19058	19165	chr15	75649212	75649319	+	chr15:75649212-75649319(+)
aa769309-4250-4f77-a169-856d3744fd8a	147	19166	19273	chr15	75649212	75649319	+	chr15:75649212-75649319(+)
aa769309-4250-4f77-a169-856d3744fd8a	147	19274	19380	chr15	75649212	75649319	+	chr15:75649212-75649319(+)
aa769309-4250-4f77-a169-856d3744fd8a	147	19381	19488	chr15	75649212	75649319	+	chr15:75649212-75649319(+)
aa769309-4250-4f77-a169-856d3744fd8a	147	20138	20246	chr15	75649213	75649319	+	chr15:75649212-75649319(+)
aa769309-4250-4f77-a169-856d3744fd8a	147	20247	20352	chr15	75649212	75649319	+	chr15:75649212-75649319(+)
aa769309-4250-4f77-a169-856d3744fd8a	147	20353	20460	chr15	75649212	75649319	+	chr15:75649212-75649319(+)
aa769309-4250-4f77-a169-856d3744fd8a	147	20461	20567	chr15	75649212	75649319	+	chr15:75649212-75649319(+)
aa769309-4250-4f77-a169-856d3744fd8a	147	20568	20676	chr15	75649212	75649319	+	chr15:75649212-75649319(+)
aa769309-4250-4f77-a169-856d3744fd8a	147	20677	20784	chr15	75649212	75649319	+	chr15:75649212-75649319(+)
aa769309-4250-4f77-a169-856d3744fd8a	147	20785	20893	chr15	75649212	75649319	+	chr15:75649212-75649319(+)
aa769309-4250-4f77-a169-856d3744fd8a	147	20894	21013	chr15	75649212	75649329	+	chr15:75649212-75649319(+)
aa769309-4250-4f77-a169-856d3744fd8a	147	21107	21213	chr15	75649212	75649319	+	chr15:75649212-75649319(+)
aa769309-4250-4f77-a169-856d3744fd8a	147	21214	21336	chr15	75649212	75649329	+	chr15:75649212-75649319(+)
aa769309-4250-4f77-a169-856d3744fd8a	147	21437	21544	chr15	75649212	75649319	+	chr15:75649212-75649319(+)
aa769309-4250-4f77-a169-856d3744fd8a	147	21545	21654	chr15	75649212	75649321	+	chr15:75649212-75649319(+)
aa769309-4250-4f77-a169-856d3744fd8a	147	22091	22194	chr15	75649212	75649319	+	chr15:75649212-75649319(+)
aa769309-4250-4f77-a169-856d3744fd8a	147	22195	22300	chr15	75649212	75649319	+	chr15:75649212-75649319(+)
aa769309-4250-4f77-a169-856d3744fd8a	147	22301	22409	chr15	75649212	75649321	+	chr15:75649212-75649319(+)
aa769309-4250-4f77-a169-856d3744fd8a	147	22411	22518	chr15	75649214	75649321	+	chr15:75649212-75649319(+)
aa769309-4250-4f77-a169-856d3744fd8a	147	22625	22730	chr15	75649212	75649319	+	chr15:75649212-75649319(+)
aa769309-4250-4f77-a169-856d3744fd8a	147	22731	22836	chr15	75649212	75649319	+	chr15:75649212-75649319(+)
aa769309-4250-4f77-a169-856d3744fd8a	147	22837	22946	chr15	75649212	75649321	+	chr15:75649212-75649319(+)
aa769309-4250-4f77-a169-856d3744fd8a	147	23268	23376	chr15	75649212	75649319	+	chr15:75649212-75649319(+)
aa769309-4250-4f77-a169-856d3744fd8a	147	23377	23493	chr15	75649212	75649329	+	chr15:75649212-75649319(+)
aa769309-4250-4f77-a169-856d3744fd8a	147	23591	23699	chr15	75649212	75649319	+	chr15:75649212-75649319(+)
aa769309-4250-4f77-a169-856d3744fd8a	147	23700	23809	chr15	75649212	75649319	+	chr15:75649212-75649319(+)
aa769309-4250-4f77-a169-856d3744fd8a	147	23810	23915	chr15	75649212	75649319	+	chr15:75649212-75649319(+)
aa769309-4250-4f77-a169-856d3744fd8a	147	23916	24023	chr15	75649212	75649321	+	chr15:75649212-75649319(+)
aa769309-4250-4f77-a169-856d3744fd8a	147	24029	24129	chr15	75649220	75649319	+	chr15:75649212-75649319(+)
aa769309-4250-4f77-a169-856d3744fd8a	147	24130	24236	chr15	75649212	75649319	+	chr15:75649212-75649319(+)
aa769309-4250-4f77-a169-856d3744fd8a	147	24237	24348	chr15	75649212	75649322	+	chr15:75649212-75649319(+)
aa769309-4250-4f77-a169-856d3744fd8a	147	24872	24979	chr15	75649212	75649319	+	chr15:75649212-75649319(+)
aa769309-4250-4f77-a169-856d3744fd8a	147	24980	25087	chr15	75649212	75649319	+	chr15:75649212-75649319(+)
aa769309-4250-4f77-a169-856d3744fd8a	147	25088	25196	chr15	75649212	75649319	+	chr15:75649212-75649319(+)
aa769309-4250-4f77-a169-856d3744fd8a	147	25197	25319	chr15	75649212	75649329	+	chr15:75649212-75649319(+)
aa769309-4250-4f77-a169-856d3744fd8a	147	25412	25519	chr15	75649212	75649319	+	chr15:75649212-75649319(+)
aa769309-4250-4f77-a169-856d3744fd8a	147	25520	25626	chr15	75649212	75649319	+	chr15:75649212-75649319(+)
aa769309-4250-4f77-a169-856d3744fd8a	147	25627	25697	chr15	75649212	75649279	+	chr15:75649212-75649319(+)
