## Supplement Table S3 for "ECCFP: a consecutive full pass based bioinformatic analysis for eccDNA identification using Nanopore sequencing data"

### Sheet: primer
Supplementary table S3. Primer design for eccDNA validation
eccDNA	FP	RP
chr2:98583959-98584280(+)	CACTTCAACTAAGACCATCTTG	CTTTCAAATAATCACAGGCTGG
chr1:53070670-53071052(+)	GCTCTTACTGTTGGTTCCT	GTAGGCAAGTCACTCTCC
chr6:6739809-6740182(+)	CAACTGAACCTGGAACACT	GATAGAGAATGTCTGCTGGAA
chr22:31614383-31614733(-)	ATCAAGGTCAGTCAAACAGT	AAAGAGACAATGTGGGTGAA
chr2:108937223-108937620(+)	TGTATCTGTGAGCACCTATG	AACACCCTTGAGACACTTAG
