## Supplement Table S4 for "ECCFP: a consecutive full pass based bioinformatic analysis for eccDNA identification using Nanopore sequencing data"

### Sheet: general 90%
ECCFP
depth	counts	TP	FP	TN	FN	Precision	Recall	Accuracy	Specificity	F1score	Tool
5	8107	7922	185	5000	587	0.97718	0.8826	0.943625	0.96432	0.927485	ECCFP
10	8895	8645	250	5000	473	0.971894	0.9054	0.94968	0.952381	0.93747	ECCFP
15	9144	8868	276	5000	437	0.969816	0.9126	0.951101	0.947688	0.940339	ECCFP
20	9256	8969	287	5000	420	0.968993	0.916	0.951826	0.945716	0.941752	ECCFP
25	9345	9031	314	5000	413	0.966399	0.9174	0.950739	0.940911	0.941262	ECCFP
30	9392	9071	321	5000	403	0.965822	0.9194	0.951065	0.939673	0.942039	ECCFP
35	9403	9074	329	5000	402	0.965011	0.9196	0.950625	0.938262	0.941758	ECCFP
40	9456	9120	336	5000	393	0.964467	0.9214	0.950906	0.937031	0.942442	ECCFP
45	9480	9139	341	5000	381	0.96403	0.9238	0.951416	0.936154	0.943486	ECCFP
50	9500	9130	370	5000	389	0.961053	0.9222	0.949023	0.931099	0.941226	ECCFP
eccDNA_RCA_nanopore
depth	counts	TP	FP	TN	FN	Precision	Recall	Accuracy	Specificity	F1score	Tool
5	9976	9712	264	5000	616	0.973536	0.8768	0.943561	0.949848	0.92264	eccDNA_RCA_nanopore
10	13207	12808	399	5000	474	0.969789	0.9052	0.953268	0.926097	0.936382	eccDNA_RCA_nanopore
15	15586	15042	544	5000	436	0.965097	0.9128	0.953382	0.901876	0.93822	eccDNA_RCA_nanopore
20	17662	17029	633	5000	406	0.96416	0.9188	0.954959	0.887626	0.940934	eccDNA_RCA_nanopore
25	19842	19053	789	5000	385	0.960236	0.923	0.953463	0.863707	0.94125	eccDNA_RCA_nanopore
30	21754	20862	892	5000	385	0.958996	0.923	0.952946	0.848608	0.940654	eccDNA_RCA_nanopore
35	23708	22737	971	5000	371	0.959043	0.9258	0.95385	0.837381	0.942129	eccDNA_RCA_nanopore
40	25291	24214	1077	5000	371	0.957416	0.9258	0.952775	0.822774	0.941342	eccDNA_RCA_nanopore
45	26960	25814	1146	5000	357	0.957493	0.9286	0.953492	0.813537	0.942825	eccDNA_RCA_nanopore
50	28745	27447	1298	5000	365	0.954844	0.927	0.951246	0.793903	0.940716	eccDNA_RCA_nanopore
CReSIL
depth	counts	TP	FP	TN	FN	Precision	Recall	Accuracy	Specificity	F1score	Tool
5	4286	4121	165	5000	879	0.961503	0.8242	0.897295	0.968054	0.887573	CReSIL
10	4590	4444	146	5000	556	0.968192	0.8888	0.93081	0.971628	0.926799	CReSIL
15	4678	4520	158	5000	480	0.966225	0.904	0.937192	0.969368	0.934077	CReSIL
20	4693	4534	159	5000	466	0.96612	0.9068	0.938478	0.96918	0.93552	CReSIL
25	4715	4533	182	5000	467	0.9614	0.9066	0.93626	0.964878	0.933196	CReSIL
30	4721	4553	168	5000	447	0.964414	0.9106	0.939516	0.967492	0.936735	CReSIL
35	4729	4535	194	5000	465	0.958977	0.907	0.935354	0.962649	0.932264	CReSIL
40	4729	4537	192	5000	463	0.959399	0.9074	0.935734	0.96302	0.932676	CReSIL
45	4736	4536	200	5000	464	0.95777	0.9072	0.934902	0.961538	0.9318	CReSIL
50	4737	4526	211	5000	474	0.955457	0.9052	0.932915	0.959509	0.92965	CReSIL
FLED
depth	counts	TP	FP	TN	FN	Precision	Recall	Accuracy	Specificity	F1score	Tool
5	4257	3940	317	5000	1060	0.925534	0.788	0.866531	0.94038	0.851248	FLED
10	4618	4164	454	5000	836	0.901689	0.8328	0.876602	0.916758	0.865876	FLED
15	4738	4201	537	5000	799	0.886661	0.8402	0.873209	0.903016	0.862806	FLED
20	4769	4150	619	5000	850	0.870203	0.83	0.861663	0.889838	0.849626	FLED
25	4770	4111	659	5000	889	0.861845	0.8222	0.854771	0.883548	0.841556	FLED
30	4791	4079	712	5000	921	0.851388	0.8158	0.847554	0.87535	0.833214	FLED
35	4815	4068	747	5000	932	0.84486	0.8136	0.84377	0.870019	0.828935	FLED
40	4824	4066	758	5000	934	0.842869	0.8132	0.842722	0.868357	0.827769	FLED
45	4830	4012	818	5000	988	0.830642	0.8024	0.833056	0.859402	0.816277	FLED
50	4829	4058	771	5000	942	0.84034	0.8116	0.840962	0.866401	0.82572	FLED

### Sheet: general 99%+10bp
ECCFP
depth	counts	TP	FP	TN	FN	Precision	Recall	Accuracy	Specificity	F1score	Tool
5	8107	7919	188	5000	587	0.97681	0.8826	0.943406	0.963763	0.927318	ECCFP
10	8895	8645	250	5000	473	0.971894	0.9054	0.94968	0.952381	0.93747	ECCFP
15	9144	8866	278	5000	438	0.969598	0.9124	0.950898	0.947329	0.94013	ECCFP
20	9256	8966	290	5000	420	0.968669	0.916	0.951622	0.94518	0.941599	ECCFP
25	9345	9025	320	5000	414	0.965757	0.9172	0.950268	0.93985	0.940852	ECCFP
30	9392	9064	328	5000	405	0.965077	0.919	0.950463	0.938438	0.941475	ECCFP
35	9403	9066	337	5000	402	0.96416	0.9196	0.950084	0.936856	0.941353	ECCFP
40	9456	9115	341	5000	394	0.963938	0.9212	0.950505	0.936154	0.942085	ECCFP
45	9480	9133	347	5000	382	0.963397	0.9236	0.950949	0.935104	0.943079	ECCFP
50	9500	9120	380	5000	390	0.96	0.922	0.948287	0.929368	0.940616	ECCFP
eccDNA_RCA_nanopore
depth	counts	TP	FP	TN	FN	Precision	Recall	Accuracy	Specificity	F1score	Tool
5	9976	9710	266	5000	616	0.973336	0.8768	0.943433	0.949487	0.922549	eccDNA_RCA_nanopore
10	13207	12805	402	5000	474	0.969562	0.9052	0.953107	0.925583	0.936276	eccDNA_RCA_nanopore
15	15586	15041	545	5000	437	0.965033	0.9126	0.953289	0.901713	0.938084	eccDNA_RCA_nanopore
20	17662	17026	636	5000	407	0.96399	0.9186	0.954788	0.887154	0.940748	eccDNA_RCA_nanopore
25	19842	19047	795	5000	386	0.959933	0.9228	0.953187	0.862813	0.941001	eccDNA_RCA_nanopore
30	21754	20855	899	5000	387	0.958674	0.9226	0.952618	0.847601	0.940291	eccDNA_RCA_nanopore
35	23708	22726	982	5000	372	0.958579	0.9256	0.953439	0.835841	0.941801	eccDNA_RCA_nanopore
40	25291	24203	1088	5000	373	0.956981	0.9254	0.952355	0.821288	0.940925	eccDNA_RCA_nanopore
45	26960	25806	1154	5000	358	0.957196	0.9284	0.953215	0.81248	0.942578	eccDNA_RCA_nanopore
50	28745	27432	1313	5000	366	0.954322	0.9268	0.950778	0.792016	0.94036	eccDNA_RCA_nanopore
CReSIL
depth	counts	TP	FP	TN	FN	Precision	Recall	Accuracy	Specificity	F1score	Tool
5	4286	4121	165	5000	879	0.961503	0.8242	0.897295	0.968054	0.887573	CReSIL
10	4590	4443	147	5000	557	0.967974	0.8886	0.93062	0.97144	0.92659	CReSIL
15	4678	4520	158	5000	480	0.966225	0.904	0.937192	0.969368	0.934077	CReSIL
20	4693	4534	159	5000	466	0.96612	0.9068	0.938478	0.96918	0.93552	CReSIL
25	4715	4533	182	5000	467	0.9614	0.9066	0.93626	0.964878	0.933196	CReSIL
30	4721	4553	168	5000	447	0.964414	0.9106	0.939516	0.967492	0.936735	CReSIL
35	4729	4534	195	5000	466	0.958765	0.9068	0.935164	0.962464	0.932059	CReSIL
40	4729	4537	192	5000	463	0.959399	0.9074	0.935734	0.96302	0.932676	CReSIL
45	4736	4535	201	5000	465	0.957559	0.907	0.934712	0.961354	0.931594	CReSIL
50	4737	4526	211	5000	474	0.955457	0.9052	0.932915	0.959509	0.92965	CReSIL
FLED
depth	counts	TP	FP	TN	FN	Precision	Recall	Accuracy	Specificity	F1score	Tool
5	4257	3846	411	5000	1154	0.903453	0.7692	0.849678	0.924044	0.830939	FLED
10	4618	4122	496	5000	878	0.892594	0.8244	0.869093	0.909753	0.857143	FLED
15	4738	4165	573	5000	835	0.879063	0.833	0.866831	0.897183	0.855412	FLED
20	4769	4129	640	5000	871	0.8658	0.8258	0.857989	0.886525	0.845327	FLED
25	4770	4098	672	5000	902	0.859119	0.8196	0.852511	0.881523	0.838895	FLED
30	4791	4068	723	5000	932	0.849092	0.8136	0.845659	0.873668	0.830967	FLED
35	4815	4054	761	5000	946	0.841952	0.8108	0.841372	0.867905	0.826083	FLED
40	4824	4052	772	5000	948	0.839967	0.8104	0.840327	0.866251	0.824919	FLED
45	4830	3998	832	5000	1002	0.827743	0.7996	0.830687	0.857339	0.813428	FLED
50	4829	4043	786	5000	957	0.837233	0.8086	0.838402	0.864155	0.822668	FLED

### Sheet: ghost 90%
ECCFP
depth	counts	TP	FP	TN	FN	Precision	Recall	Accuracy	Specificity	F1score	Tool
5	8152	8126	26	5000	689	0.996811	0.921838	0.948342	0.994827	0.957859	ECCFP
10	8680	8632	48	5000	584	0.99447	0.936632	0.955693	0.990491	0.964685	ECCFP
15	8800	8746	54	5000	560	0.993864	0.939824	0.957242	0.989315	0.966089	ECCFP
20	8901	8816	85	5000	540	0.990451	0.942283	0.95672	0.983284	0.965767	ECCFP
25	8943	8855	88	5000	526	0.99016	0.943929	0.957564	0.982704	0.966492	ECCFP
30	9003	8902	101	5000	508	0.988782	0.946015	0.958032	0.9802	0.966926	ECCFP
35	9012	8887	125	5000	513	0.98613	0.945426	0.956076	0.97561	0.965349	ECCFP
40	9031	8920	111	5000	505	0.987709	0.946419	0.957622	0.978282	0.966623	ECCFP
45	9087	8954	133	5000	494	0.985364	0.947714	0.956999	0.974089	0.966172	ECCFP
50	9099	8955	144	5000	500	0.984174	0.947118	0.955887	0.972006	0.965291	ECCFP
eccDNA_RCA_nanopore
depth	counts	TP	FP	TN	FN	Precision	Recall	Accuracy	Specificity	F1score	Tool
5	8754	8499	255	5000	1182	0.97087	0.877905	0.90379	0.951475	0.92205	eccDNA_RCA_nanopore
10	13684	13173	511	5000	880	0.962657	0.93738	0.9289	0.907276	0.94985	eccDNA_RCA_nanopore
15	17625	16893	732	5000	777	0.958468	0.956027	0.935518	0.872296	0.957246	eccDNA_RCA_nanopore
20	21136	20129	1007	5000	753	0.952356	0.96394	0.934546	0.832362	0.958113	eccDNA_RCA_nanopore
25	24228	23005	1223	5000	716	0.949521	0.969816	0.935246	0.803471	0.959561	eccDNA_RCA_nanopore
30	27762	26252	1510	5000	680	0.945609	0.974751	0.934513	0.768049	0.959959	eccDNA_RCA_nanopore
35	30371	28600	1771	5000	687	0.941688	0.976542	0.931832	0.738443	0.958798	eccDNA_RCA_nanopore
40	33638	31564	2074	5000	655	0.938344	0.97967	0.930547	0.706814	0.958562	eccDNA_RCA_nanopore
45	36572	34276	2296	5000	657	0.93722	0.981193	0.930072	0.685307	0.958702	eccDNA_RCA_nanopore
50	39147	36578	2569	5000	645	0.934376	0.982672	0.928246	0.660589	0.957915	eccDNA_RCA_nanopore
CReSIL
depth	counts	TP	FP	TN	FN	Precision	Recall	Accuracy	Specificity	F1score	Tool
5	3725	3711	14	5000	1289	0.996242	0.7422	0.869882	0.997208	0.850659	CReSIL
10	4243	4218	25	5000	782	0.994108	0.8436	0.919501	0.995025	0.912691	CReSIL
15	4308	4277	31	5000	723	0.992804	0.8554	0.924833	0.993838	0.918994	CReSIL
20	4337	4304	33	5000	696	0.992391	0.8608	0.92734	0.993443	0.921924	CReSIL
25	4345	4301	44	5000	699	0.989873	0.8602	0.926025	0.991277	0.920492	CReSIL
30	4353	4306	47	5000	694	0.989203	0.8612	0.926247	0.990688	0.920774	CReSIL
35	4342	4295	47	5000	705	0.989175	0.859	0.925152	0.990688	0.919503	CReSIL
40	4374	4310	64	5000	690	0.985368	0.862	0.925079	0.987362	0.919565	CReSIL
45	4347	4285	62	5000	715	0.985737	0.857	0.922779	0.987752	0.916872	CReSIL
50	4360	4291	69	5000	709	0.984174	0.8582	0.922733	0.986388	0.91688	CReSIL
FLED
depth	counts	TP	FP	TN	FN	Precision	Recall	Accuracy	Specificity	F1score	Tool
5	2290	2285	5	5000	2716	0.997817	0.456909	0.728063	0.999001	0.6268	FLED
10	2778	2772	6	5000	2228	0.99784	0.5544	0.776734	0.998801	0.71278	FLED
15	2920	2906	14	5000	2094	0.995205	0.5812	0.789495	0.997208	0.733838	FLED
20	3032	3022	10	5000	1978	0.996702	0.6044	0.801399	0.998004	0.75249	FLED
25	3123	3111	12	5000	1891	0.996158	0.621951	0.809966	0.997606	0.765785	FLED
30	3184	3163	21	5000	1841	0.993405	0.632094	0.814264	0.995818	0.772594	FLED
35	3252	3231	21	5000	1773	0.993542	0.645683	0.821047	0.995818	0.782703	FLED
40	3346	3324	22	5000	1681	0.993425	0.664136	0.830159	0.995619	0.796072	FLED
45	3365	3342	23	5000	1661	0.993165	0.667999	0.832037	0.995421	0.798757	FLED
50	3401	3377	24	5000	1627	0.992943	0.67486	0.835361	0.995223	0.803569	FLED

### Sheet: ghost 99%+10bp
ECCFP
depth	counts	TP	FP	TN	FN	Precision	Recall	Accuracy	Specificity	F1score	Tool
5	8152	7554	598	5000	928	0.926644	0.890592	0.891619	0.893176	0.90826	ECCFP
10	8680	8121	559	5000	816	0.935599	0.908694	0.905146	0.899442	0.92195	ECCFP
15	8800	8240	560	5000	792	0.936364	0.912312	0.907346	0.899281	0.924181	ECCFP
20	8901	8310	591	5000	779	0.933603	0.914292	0.906676	0.894294	0.923847	ECCFP
25	8943	8352	591	5000	768	0.933915	0.915789	0.90762	0.894294	0.924763	ECCFP
30	9003	8378	625	5000	757	0.930579	0.917132	0.906369	0.888889	0.923806	ECCFP
35	9012	8372	640	5000	762	0.928984	0.916575	0.905104	0.886525	0.922738	ECCFP
40	9031	8417	614	5000	750	0.932012	0.918185	0.907719	0.890631	0.925047	ECCFP
45	9087	8452	635	5000	739	0.93012	0.919595	0.907325	0.887311	0.924828	ECCFP
50	9099	8449	650	5000	747	0.928564	0.918769	0.905901	0.884956	0.92364	ECCFP
eccDNA_RCA_nanopore
depth	counts	TP	FP	TN	FN	Precision	Recall	Accuracy	Specificity	F1score	Tool
5	8754	6559	2195	5000	1531	0.749257	0.810754	0.756232	0.694927	0.778794	eccDNA_RCA_nanopore
10	13684	9543	4141	5000	1142	0.697384	0.893121	0.733532	0.546986	0.783208	eccDNA_RCA_nanopore
15	17625	11564	6061	5000	993	0.656113	0.920921	0.701329	0.452039	0.766285	eccDNA_RCA_nanopore
20	21136	13257	7879	5000	961	0.627224	0.93241	0.673765	0.388229	0.749958	eccDNA_RCA_nanopore
25	24228	14662	9566	5000	897	0.605168	0.942348	0.65268	0.343265	0.737025	eccDNA_RCA_nanopore
30	27762	16200	11562	5000	856	0.583531	0.949812	0.630615	0.301896	0.722924	eccDNA_RCA_nanopore
35	30371	17518	12853	5000	845	0.5768	0.953984	0.621769	0.280065	0.718923	eccDNA_RCA_nanopore
40	33638	18642	14996	5000	809	0.554195	0.958408	0.599336	0.25005	0.702292	eccDNA_RCA_nanopore
45	36572	19761	16811	5000	786	0.540331	0.961746	0.584565	0.229242	0.691924	eccDNA_RCA_nanopore
50	39147	20864	18283	5000	776	0.532965	0.96414	0.575741	0.214749	0.686463	eccDNA_RCA_nanopore
CReSIL
depth	counts	TP	FP	TN	FN	Precision	Recall	Accuracy	Specificity	F1score	Tool
5	3725	3240	485	5000	1760	0.869799	0.648	0.785885	0.911577	0.742693	CReSIL
10	4243	3459	784	5000	1541	0.815225	0.6918	0.784403	0.864454	0.748458	CReSIL
15	4308	3319	989	5000	1681	0.770427	0.6638	0.75703	0.834864	0.71315	CReSIL
20	4337	3173	1164	5000	1827	0.731612	0.6346	0.732085	0.811162	0.679662	CReSIL
25	4345	3044	1301	5000	1956	0.700575	0.6088	0.711795	0.793525	0.651471	CReSIL
30	4353	2911	1442	5000	2089	0.668734	0.5822	0.6914	0.776156	0.622474	CReSIL
35	4342	2752	1590	5000	2248	0.633809	0.5504	0.668852	0.758725	0.589167	CReSIL
40	4374	2660	1714	5000	2340	0.608139	0.532	0.653918	0.744713	0.567527	CReSIL
45	4347	2557	1790	5000	2443	0.588222	0.5114	0.640967	0.736377	0.547127	CReSIL
50	4360	2419	1941	5000	2581	0.554817	0.4838	0.621305	0.720357	0.51688	CReSIL
FLED
depth	counts	TP	FP	TN	FN	Precision	Recall	Accuracy	Specificity	F1score	Tool
5	2290	1914	376	5000	3087	0.835808	0.382723	0.666281	0.93006	0.525031	FLED
10	2778	2457	321	5000	2543	0.884449	0.4914	0.722508	0.939673	0.631782	FLED
15	2920	2585	335	5000	2415	0.885274	0.517	0.733914	0.937207	0.652778	FLED
20	3032	2712	320	5000	2288	0.894459	0.5424	0.747287	0.93985	0.675299	FLED
25	3123	2790	333	5000	2210	0.893372	0.558	0.753895	0.937559	0.686938	FLED
30	3184	2840	344	5000	2164	0.89196	0.567546	0.757634	0.935629	0.693698	FLED
35	3252	2906	346	5000	2098	0.893604	0.580735	0.763865	0.935279	0.703973	FLED
40	3346	2983	363	5000	2019	0.891512	0.596361	0.770188	0.932314	0.714662	FLED
45	3365	2989	376	5000	2012	0.888262	0.59768	0.769876	0.93006	0.714559	FLED
50	3401	3043	358	5000	1960	0.894737	0.608235	0.776276	0.933184	0.724179	FLED
